# A role for liquid-liquid phase separation in ESCRT-mediated nuclear envelope reformation

**DOI:** 10.1101/577460

**Authors:** Alexander von Appen, Dollie LaJoie, Isabel E. Johnson, Mike Trnka, Sarah M. Pick, Alma L. Burlingame, Katharine S. Ullman, Adam Frost

**Affiliations:** Department of Biochemistry and Biophysics, University of California, San Francisco, CA, USA; Department of Oncological Sciences, Huntsman Cancer Institute, University of Utah, Salt Lake City, UT, USA; Department of Pharmaceutical Chemistry, University of California, San Francisco, San Francisco, CA, USA; Faculty of Chemistry and Pharmacy, University of Freiburg, Freiburg, Germany; Chan Zuckerberg Biohub, San Francisco, CA, USA; Quantitative Biosciences Institute, University of California, San Francisco, CA USA

**Author notes:** A.v.A., D.L., and I.E.J. contributed equally to this work.

## Abstract

At mitotic exit, microtubule arrays are dismantled in concert with the reformation of the nuclear envelope. We show how the inner nuclear membrane protein, LEM2, exploits liquid-liquid phase separation to direct microtubule remodeling and nuclear envelope sealing via the Endosomal Sorting Complexes Required for Transport (ESCRT) pathway. LEM2 tethers membrane to chromatin disks through direct binding between its LEM motif and the chromatin-associated barrier-to-autointegration factor (BAF). Concurrently, a low-complexity domain within LEM2 undergoes liquid-liquid phase separation to coat spindle microtubule bundles. Spatially restricted, LEM2’s winged helix (WH) domain activates the ESCRT-II/ESCRT-III hybrid protein, CHMP7. Together LEM2 and CHMP7 copolymerize around microtubule bundles to form a molecular “O-ring” that promotes nuclear compartmentalization and initiates downstream ESCRT factor recruitment. These results demonstrate how multivalent interactions of a transmembrane protein, including those that mediate phase separation, coordinate localized ESCRT polymerization, mitotic spindle disassembly, and membrane fusion. Defects in this pathway compromise spindle disassembly, nuclear integrity, and genome stability.

---

At the onset of “open” mitosis in mammalian cells, the nuclear envelope (NE) dissociates from the chromatin surface to allow for chromosome singularization, which enables the mitotic spindle to segregate chromosomes into emerging daughter cells^1^. In parallel, mitotic phosphorylation events disrupt the affinity of inner nuclear membrane (INM) proteins for the chromatin surface, allowing them to recede, along with NE membranes, into the contiguous endoplasmic reticulum^2^. Upon mitotic exit during anaphase, a program of phosphatases reverses this process: INM proteins within the endoplasmic reticulum membrane regain affinity for DNA or DNA-associated partners to coat each mass of condensed chromosomes, referred to as a chromatin disk, with membranes^3^.

During nuclear envelope reformation, barrier-to-autointegration factor (BAF) cross-bridges anaphase DNA in a meshwork that restricts membrane access to the surface of the disk and guides the formation of a single nucleus with the correct chromosomal composition in a process that lasts approximately 12 minutes^4,5^. As the nascent nuclear envelope engulfs the chromatin disk, a subset of the nuclear membrane proteome transiently segregates into a distinct core region that coincides with microtubules emanating from centrosomes on the outer face of the disk and with central spindle microtubules on the inner face of the disk^4,6–8^. Of the INM proteins that enrich at the core, several belong to the LEM (Lap2-Emerin-MAN1) domain family of proteins, which are characterized by their interactions with the nuclear lamina and, with respect to Lap2 and Emerin, their ability to bind to BAF via a conserved LEM-domain^9^. Recent studies identified another LEM family protein, the two pass transmembrane protein LEM2^10^, as the site-specific adaptor for the ESCRT machinery^11,12^. The ESCRT pathway ultimately coordinates spindle clearance and nuclear envelope fusion for the reforming nucleus^6,13^.

Within the core region of reforming nuclei, spindle disassembly and nuclear envelope (NE) fusion occur coordinately at sites of envelope-spindle intersection. Both dismantling the spindle and NE fusion depend on membrane-remodeling ESCRT-III filaments and enzymes such as the microtubule-severing enzyme, SPASTIN, and the ESCRT-III disassemblase, VPS4^6,13,14^. The crucial nature of deploying this pathway with spatiotemporal precision is underscored by the discovery that deregulation of this pathway leads to genomic instability and nuclear malformation^6,13–16^. There are twelve human ESCRT-III proteins that polymerize on membrane surfaces to form membrane-remodeling filaments. Among these, CHMP7 is unique because it contains N-terminal VPS25-like winged helix domains, followed by a C-terminal ESCRT-III polymerization domain^17^. As part of the ESCRT-II complex, VPS25 acts to nucleate ESCRT-III filament formation^18,19^. Interestingly, CHMP7 acts upstream of other ESCRT-IIIs that function at the NE^6,11,13^. With CHMP7’s non-canonical ESCRT-II/III hybrid architecture, it is not known whether CHMP7 acts to polymerize other ESCRT-III proteins by its VPS25-like domains, whether it can polymerize itself, or whether it integrates both features. While it is known that the LEM-domain protein LEM2 interacts directly with CHMP7 and is required for its recruitment to the nuclear envelope^11,12^, it is unclear how the ESCRT pathway is activated at specific sites where spindle disassembly must take place in coordination with nuclear membrane remodeling. Our investigation of these questions has revealed a new paradigm for nuclear envelope closure in which unexpected properties of LEM2, including the ability to undergo phase separation and to co-polymerize with CHMP7, are key.
