## Supplementary Table 1 for "A role for liquid-liquid phase separation in ESCRT-mediated nuclear envelope reformation"

### Sheet: Sheet1
Table S1: Quantification of IST1 recruitment in mammalian cells
IST1			Figure 3C - Late Anaphase				Extended Data Figure 3B - Early Anaphase
			Exp 1	Exp 2	Exp 3	Mean	Exp 1	Exp 2	Exp 3	Mean
Parental	siControl	Extra*	18	0	0	6	5	0	0	1.66667
		Robust	50	60	46	52	5	13	0	6
		Weak	11	38	34	27.6667	0	50	35	28.3333
		Absent	21	2	20	14.3333	89	38	65	64
		n	80	58	106		38	16	20
	siLEM2-2	Extra	0	0	0	0	0	0	0	0
		Robust	4	4	3	3.66667	0	0	0	0
		Weak	37	36	67	46.6667	0	0	8	2.66667
		Absent	59	60	29	49.3333	100	100	92	97.3333
		n	78	50	58		24	10	25
LEM2-mChr	siControl	Extra	61	93	21	58.3333	32	90	38	53.3333
		Robust	15	7	31	17.6667	6	0	46	17.3333
		Weak	17	0	29	15.3333	8	10	17	11.6667
		Absent	7	0	19	8.66667	54	0	0	18
		n	46	42	62		50	20	24
	siLEM2-2	Extra	77	94	40	70.3333	53	86	75	71.3333
		Robust	19	4	42	21.6667	13	0	0	4.33333
		Weak	4	2	11	5.66667	13	0	25	12.6667
		Absent	0	0	6	2	21	14	0	11.6667
		n	78	51	62		38	14	8
LEM2D415-485-mChr	siControl	Extra	0	0	12	4	0	0	0	0
		Robust	50	73	62	61.6667	0	38	0	12.6667
		Weak	38	27	26	30.3333	9	6	20	11.6667
		Absent	12	0	0	4	91	56	80	75.6667
		n	138	52	42		44	16	20
	siLEM2-2	Extra	0	0	0	0	0	0	0	0
		Robust	2	0	2	1.33333	0	0	0	0
		Weak	15	13	49	25.6667	0	0	21	7
		Absent	83	88	49	73.3333	100	100	79	93
		n	112	48	51		20	4	14
*Numbers reported are the percentage of chromatin discs scored as extra robust, robust, weak or absent for IST1.
