## Supplementary Table 2 for "A role for liquid-liquid phase separation in ESCRT-mediated nuclear envelope reformation"

### Sheet: Sheet1
Protein 1	Res	Protein 2	Res	Heavy	Light	log2 ratio	Comment
CHMP7	301	CHMP7	451	2250000000	40000	n/a	monomeric
CHMP7	451	CHMP7	52	768000000	40000	n/a	monomeric
CHMP7	230	CHMP7	427	310000000	40000	n/a	monomeric
CHMP7	254	CHMP7	427	7820000000	2176710	11.81	monomeric
CHMP7	230	CHMP7	52	4220000000	48635490	6.43743	monomeric
CHMP7	219	CHMP7	52	4050000000	55869660	6.17985	monomeric
CHMP7	254	CHMP7	393	2810000000	56581520	5.63382	monomeric
CHMP7	219	CHMP7	39	29400000000	734000000	5.32449	monomeric
CHMP7	301	CHMP7	333	20500000000	738000000	4.79484	monomeric
CHMP7	301	CHMP7	337	86100000000	3810000000	4.49775	monomeric
CHMP7	219	CHMP7	84	9450000000	541000000	4.12729	monomeric
CHMP7	286	CHMP7	393	37200000000	2160000000	4.10834	monomeric
CHMP7	254	CHMP7	52	26300000000	1540000000	4.09429	monomeric
CHMP7	254	CHMP7	84	7940000000	631000000	3.6538	monomeric
CHMP7	230	CHMP7	301	1210000000	104000000	3.54029	monomeric
CHMP7	219	CHMP7	254	42900000000	3820000000	3.48917	monomeric
CHMP7	39	CHMP7	52	104000000000	11300000000	3.19797	monomeric
CHMP7	254	CHMP7	39	27300000000	3010000000	3.18435	monomeric
CHMP7	254	CHMP7	333	2080000000	234000000	3.15162	monomeric
CHMP7	266	CHMP7	427	5470000000	687000000	2.99348	monomeric
CHMP7	254	CHMP7	301	992000000000	154000000000	2.68246	monomeric
CHMP7	39	CHMP7	451	16300000000	2940000000	2.47068	monomeric
CHMP7	337	CHMP7	393	1160000000	241000000	2.26765	monomeric
CHMP7	0	CHMP7	52	68800000000	16400000000	2.06891	monomeric
CHMP7	flin0	CHMP7	39	243000000000	62400000000	1.95935	filtered
CHMP7	0	CHMP7	301	2310000000	680000000	1.76461	filtered
CHMP7	222	CHMP7	337	4160000000	1250000000	1.73846	filtered
CHMP7	266	CHMP7	440	149000000	45128460	1.72735	filtered
CHMP7	222	CHMP7	52	11200000000	3420000000	1.71803	filtered
CHMP7	206	CHMP7	230	4210000000	1440000000	1.54264	filtered
CHMP7	254	CHMP7	337	125000000000	43300000000	1.52953	filtered
CHMP7	427	CHMP7	451	7240000000	2810000000	1.36825	filtered
CHMP7	0	CHMP7	230	81400000000	32400000000	1.32859	filtered
CHMP7	159	CHMP7	254	1860000000	755000000	1.2968	filtered
CHMP7	440	CHMP7	451	147000000000	62500000000	1.23297	filtered
CHMP7	230	CHMP7	393	275000000	132000000	1.05721	filtered
CHMP7	0	CHMP7	393	9150000000	4440000000	1.04246	filtered
CHMP7	0	CHMP7	219	113000000000	55800000000	1.01201	filtered
CHMP7	0	CHMP7	159	2830000000	1400000000	1.01083	filtered
CHMP7	278	CHMP7	427	5480000000	2730000000	1.00554	filtered
CHMP7	254	CHMP7	451	76400000000	38800000000	0.978914	filtered
CHMP7	301	CHMP7	393	1080000000	560000000	0.944398	filtered
CHMP7	393	CHMP7	427	256000000	149000000	0.775447	filtered
CHMP7	222	CHMP7	254	27800000000	19800000000	0.492327	filtered
CHMP7	0	CHMP7	278	1180000000	890000000	0.404775	filtered
CHMP7	230	CHMP7	254	59300000000	54000000000	0.134532	filtered
CHMP7	337	CHMP7	451	4330000000	4200000000	0.045864	filtered
CHMP7	254	LEM2395-503	Tag	40000	40000	0	filtered
CHMP7	0	CHMP7	427	1940000000	2310000000	-0.24955	filtered
CHMP7	278	CHMP7	451	26700000000	34700000000	-0.38233	filtered
CHMP7	393	CHMP7	451	9740000000	12900000000	-0.40201	filtered
CHMP7	278	CHMP7	286	93000000000	142000000000	-0.61524	filtered
CHMP7	393	CHMP7	440	4210000000	6580000000	-0.64225	filtered
CHMP7	0	CHMP7	451	10800000000	17300000000	-0.68019	filtered
CHMP7	230	CHMP7	337	2400000000	4050000000	-0.75357	filtered
CHMP7	254	CHMP7	440	12200000000	22300000000	-0.86908	filtered
CHMP7	266	CHMP7	278	7010000000	15600000000	-1.15414	filtered
CHMP7	278	CHMP7	443	39489130	101000000	-1.34783	filtered
CHMP7	278	CHMP7	440	2980000000	8530000000	-1.51962	filtered
CHMP7	0	CHMP7	254	431000000	1270000000	-1.55312	filtered
CHMP7	337	CHMP7	440	315000000	942000000	-1.58103	filtered
CHMP7	0	CHMP7	337	6760000000	20800000000	-1.62117	filtered
CHMP7	278	CHMP7	393	486000000	1810000000	-1.89367	filtered
CHMP7	0	CHMP7	440	197000000	750000000	-1.92841	filtered
LEM2395-503	416	CHMP7	278	137000000	953000000	-2.8037	polymeric
LEM2395-503	403	LEM2395-503	416	48069950	364000000	-2.91974	polymeric
LEM2395-503	403	CHMP7	254	79126185	1030000000	-3.70433	polymeric
CHMP7	219	CHMP7	230	5570000000	76800000000	-3.78607	polymeric
LEM2395-503	Tag	LEM2395-503	Tag	44794046	627000000	-3.80764	filtered
LEM2395-503	403	LEM2395-503	403	173000000	2980000000	-4.10901	polymeric
LEM2395-503	398	CHMP7	219	12906998	249000000	-4.27046	polymeric
CHMP7	0	LEM2395-503	417	25789106	501000000	-4.28097	polymeric
LEM2395-503	416	LEM2395-503	Tag	1170000000	27900000000	-4.57714	filtered
LEM2395-503	403	CHMP7	337	3489515	86905840	-4.63835	polymeric
LEM2395-503	403	LEM2395-503	Tag	722000000	23000000000	-4.99053	filtered
CHMP7	0	LEM2395-503	403	166000000	6480000000	-5.29086	polymeric
LEM2395-503	403	LEM2395-503	417	401000000	16400000000	-5.35557	polymeric
CHMP7	39	LEM2395-503	Tag	10022825	428000000	-5.41505	filtered
CHMP7	278	LEM2395-503	Tag	33962780	1730000000	-5.67172	filtered
LEM2395-503	417	LEM2395-503	Tag	133000000	7310000000	-5.78185	filtered
LEM2395-503	398	LEM2395-503	417	43637149	2790000000	-5.99857	polymeric
CHMP7	0	CHMP7	0	9958810	752000000	-6.23788	polymeric
LEM2395-503	417	LEM2395-503	Tag	45397140	5060000000	-6.7994	filtered
CHMP7	266	CHMP7	393	81110700	9150000000	-6.81778	polymeric
LEM2395-503	Tag	CHMP7	451	24592260	2940000000	-6.89985	filtered
LEM2395-503	403	CHMP7	278	7117124	1040000000	-7.18667	polymeric
LEM2395-503	403	LEM2395-503	Tag	1570000000	300000000000	-7.57701	filtered
LEM2395-503	398	LEM2395-503	403	1170000000	277000000000	-7.88329	polymeric
CHMP7	0	LEM2395-503	Tag	7275826	1780000000	-7.93108	filtered
CHMP7	0	LEM2395-503	Tag	7275826	1780000000	-7.93108	filtered
CHMP7	337	LEM2395-503	Tag	9596912	2580000000	-8.06835	filtered
LEM2395-503	Tag	LEM2395-503	Tag	900147	262000000	-8.18409	filtered
LEM2395-503	403	CHMP7	230	3359563	1500000000	-8.80112	polymeric
LEM2395-503	398	LEM2395-503	416	35615163	18700000000	-9.03936	polymeric
LEM2395-503	Tag	LEM2395-503	Tag	3585642	1970000000	-9.10148	filtered
LEM2395-503	Tag	LEM2395-503	Tag	1940000000	1080000000000	-9.12388	filtered
LEM2395-503	398	LEM2395-503	Tag	534000000	403000000000	-9.56121	filtered
CHMP7	0	LEM2395-503	Tag	30515594	36100000000	-10.2098	filtered
CHMP7	219	LEM2395-503	Tag	3239630	6500000000	-10.9706	filtered
LEM2395-503	403	CHMP7	84	40000	89168505	-11.1223	polymeric
CHMP7	337	LEM2395-503	Tag	3413843	8260000000	-11.2398	filtered
LEM2395-503	Tag	LEM2395-503	403	40000	142000000	-11.791	filtered
LEM2395-503	Tag	CHMP7	254	1298693	8010000000	-12.5914	filtered
LEM2395-503	Tag	CHMP7	0	80000	779000000	-13.2486	filtered
CHMP7	337	LEM2395-503	Tag	40000	561000000	-13.7757	filtered
LEM2395-503	398	CHMP7	230	491619	10000000000	-14.3161	polymeric
CHMP7	0	LEM2395-503	Tag	40000	10800000000	-18.0449	filtered
